# Physiological responses to a changing winter climate in an early spring-breeding amphibian

**DOI:** 10.1101/2024.01.03.574103

**Authors:** Robin Schmidt, Cecile Zummach, Noa Sinai, Joana Sabino-Pinto, Sven Künzel, Kathrin H. Dausmann, Katharina Ruthsatz

**Author notes:** Robin Schmidt and Katharina Ruthsatz contributed equally. Corresponding author: **Katharina Ruthsatz**; ORCID: 0000-0002-3273-2826. Current address: Zoological Institute, Technische Universität Braunschweig, Mendelssohnstraße 4, 38106 Braunschweig, Germany.

## Abstract

Climate change is swiftly altering environmental winter conditions, leading to significant ecological impacts such as phenological shifts in many species. As a result, animals might face physiological mismatches due to longer or earlier activity periods and are at risk of being exposed to late spring freezes. Our study points for the first time to the complex physiological challenges that amphibians face as a result of changing thermal conditions due to winter climate change. We investigated the physiological responses to a period of warmer winter days and sudden spring freeze in the common toad (*Bufo bufo*) by acclimating them to 4°C or 8°C for 48 h or exposing them to 4°C or −2°C for 6 h, respectively. We assessed the daily energy demands, determined body condition and cold tolerance, explored the molecular responses to freezing through hepatic tissue transcriptome analysis, and measured blood glucose levels. Toads acclimated to higher temperatures showed a higher daily energy expenditure and a reduced cold tolerance suggesting faster depletion of energy stores and the loss of winter acclimation during warmer winters. Blood sugar levels were higher in frozen toads indicating the mobilization of cryoprotective glucose with freezing which was further supported by changed patterns in proteins related to glucose metabolism. Overall, our results emphasize that increased thermal variability incurs physiological costs that may reduce energy reserves and thus affect amphibian health and survival. This might pose a serious threat to breeding adults and may have subsequent effects at the population level.
