## Supplementary Material for "Physiological responses to a changing winter climate in an early spring-breeding amphibian"

### Sheet: Supplementary material
Title: Between a Warm Winter and a Cold Spell: Physiological Responses to Changing Winter Climate in Amphibians
Running title: Winter Climate Change Effects In Toads
Robin Schmidt1, Cecile Zummach2, Noa Sinai2, Joana Sabino-Pinto3, Sven Künzel4, Kathrin H. Dausmann2, Katharina Ruthsatz1
1Zoological Institute, Technische Universität Braunschweig, Mendelssohnstraße 4, 38106 Braunschweig, Germany
2Institute of Cell and System Biology, Universität Hamburg, Martin-Luther-King-Platz 3, 20146 Hamburg, Germany.
3Groningen Institute for Evolutionary Life Sciences, Faculty of Science and Engineering, University of Groningen, 9747 AG Groningen, The Netherlands
4Max Planck Institute for Evolutionary Biology, August-Thienemann-Straße, 24306 Ploen, Germany
Robin Schmidt and Katharina Ruthsatz contributed equally.
Corresponding author: Katharina Ruthsatz; ORCID: 0000-0002-3273-2826. Current address: Zoological Institute, Technische Universität Braunschweig, Mendelssohnstraße 4, 38106 Braunschweig, Germany. Phone: 0049 531 3912393. Email: katharinaruthsatz@gmail.com.
Key words: hepatic transcriptome, freeze tolerance, standard metabolic rate, water-borne corticosterone, CTmin, false springs

### Sheet: Readme
README
Experiment 1 (Table S1)
ID	ID of the animal
Temperature_acclimation (°C)	Temperature in °C the animal was exposed to for 48h for short-term acclimation
Date_collection	Date of collection
Time_collection	Time of collection
Temperature_air_collection (°C)	Air temperature in °C at the time of animal collection
SVL_collection (cm)	Snout vent length in cm measured at the time of animal collection
Mass_collection (g)	Body mass measured in g at the time of animal collection
Temperature_cloaca_CTmin_start (°C)	Cloacal temperature in °C measured at the beginning of CTmin assessments (i.e. at acclimation temperature: 4° or 8°C)
CTmin_cloaca (°C)	Cloacal temperature in °C when the animal reached CTmin
Mass_measurements (g)	Body mass measured in g at the time of the measurements
Standard metabolic rate (ml O2/h*g)	Standard metabolic rate measured in ml oxygen per h per body mass of the animal in g
Daily energy expenditure (J/d*g)	Daily energy expenditure in J per day x body mass of the animal in g
Daily energy expenditure_total	Total energy expenditure of the animal calculated based on the body mass
Corticosterone release rate (pg/g/h)	Corticosterone release rate in pg per hour per body mass of the animal in g (corticosterone collected using the water-borne method)
Scaled mass index (body condition)_collection	Scaled mass index (body condition) at the time of animal collection
Scaled mass index (body condition)_measurements	Scaled mass index (body condition) at the time of the measurements
Experiment 2 (Table S2)
ID	ID of the animal
Voucher	Voucher name for RNA analyses
Treatment	Treatment: control or freeze exposure
Snout_vent_length_ (cm)	Snout vent length measured in cm at collection
Mass_collection (g)	Mass measured in g at collection
Start	Start of treatment exposure
End	End of treatment exposure
Temperature_set (°C)	Treatment temperature: 4°C for control group, -2°C for freeze group
Temperature_cloaca_start (°C)	Cloacal temperature in °C at the start of treament exposure
Temperature_cloaca_+1h (°C)	Cloacal temperture in °C after 1h of treatment exposure
Temperature_cloaca_+3h (°C)	Cloacal temperaturein °C after 3 h of treatment exposure
Temperature_cloaca_+6h (°C)	Cloacal temperaturein °C after 6h of treatment exposure
Mass_start (g)	Mass measured in g at the start of treatment exposure
Mass_+6h (g)	Mass measured in g after 6h of treatment exposure (i.e. end of the experiment)
Blood_sugar_level (mg/dl)	Blood sugar level measured after 6h of treatment exposure (i.e. end of the experiment)

### Sheet: Table S1
Table S1. Raw data for Experiment 1: Warmer winter scenario.
Data associated with this study will be made available in the figshare data repository under DOI:XXX after manuscript acceptance.

### Sheet: Table S2
Table S2. Raw data for Experiment 2: Spring freeze scenario.
Data associated with this study will be made available in the figshare data repository under DOI:XXX after manuscript acceptance.

### Sheet: Table S3
Table S3. Spearman’s rank correlation of dependent variables. N=30. Regular: Coefficient of correlation (ρ). Italic: P- values. Bold: Significant high correlations.
	SMR	CORT	Mass_measurements	Scaled mass index (body condition)_measurements	Daily energy expenditure Total
Standard metabolic rate	-	0.748	0.038	-0.288	0.675
CORT	0	-	-0.281	-0.363	0.253
Mass_measurements	0.844	0.133	-	0.43	0.698
Scaled mass index (body condition)_measurements	0.122	0.048	0.018	-	0.103
Daily energy expenditure total	0.001	0.177	0.001	0.586	-

### Sheet: Table S4
Table S4. Summary of transcriptome data for Bufo bufo.
Parameters	Values
Total trinity ‘genes’	170066
Total trinity transcripts	231696
Percent GC	45.86
N50	1322
Minimum contig length (bp)	180
Median contig length (bp)	359
Average contig (bp)	726.99
Maximum contig length (bp)	15124
Total assembled bases	168441434

### Sheet: Table S5
Table S5. Genes differentially expressed in frozen Bufo bufo, relative to control animals including corresponding gene IDs, DEseq2 results, encompassing the fold-change values of differentially expressed genes, and the regulatory state (upregulated or downregulated). Additionally, blast results are provided for further insights into sequence homology.
Data associated with this study will be made available in the figshare data repository under DOI:XXX after manuscript acceptance.

### Sheet: Table S6
Table S6. Gene isoforms differentially expressed in frozen Bufo bufo, relative to control animals including corresponding gene IDs, DEseq2 results, encompassing the fold-change values of differentially expressed gene isoforms, and the regulatory state (upregulated or downregulated). Additionally, blast results are provided for further insights into sequence homology.
Data associated with this study will be made available in the figshare data repository under DOI:XXX after manuscript acceptance.
